# Using deep learning predictions of inter-residue distances for model validation

**DOI:** 10.1101/2022.08.25.505292

**Authors:** Filomeno Sánchez Rodríguez, Grzegorz Chojnowski, Ronan M. Keegan, Daniel J. Rigden

## Abstract

Determination of protein structures typically entails building a model that satisfies the collected experimental observations and its deposition in the Protein Data Bank (PDB). Experimental limitations can lead to unavoidable uncertainties during the process of model building, which result in the introduction of errors into the deposited model. Many metrics are available for model validation, but most are limited to the consideration of the physico-chemical aspects of the model or its match to the map. The latest advances in the field of deep learning have enabled the increasingly accurate prediction of inter-residue distances, an advance which has played a pivotal role in the recent improvements observed in the field of protein *ab initio* modelling. Here we present new validation methods based on the use of these precise inter-residue distance predictions, which are compared with the distances observed in the protein model. Sequence register errors are particularly clearly detected, and the register shifts required for their correction can be reliably determined. The method is available in the package ConKit (www.conkit.org).
