## Supplementary material for "Using deep learning predictions of inter-residue distances for model validation": Su

### Sheet: Sheet1
Suppl. Table 1. Precision and recall values obtained using different thresholds for the necessary number of consecutive residues with a predicted score above 50% to flag a region of the model as an error.
Score threshold	No. Consecutive residues threshold	No. TP	No. FP	No. FN	Precision	Recall
0.5	1	86	101	2	0.46	0.98
0.5	2	84	78	4	0.52	0.95
0.5	3	79	58	9	0.58	0.9
0.5	4	73	48	15	0.6	0.83
0.5	5	65	40	23	0.62	0.74
0.5	6	58	27	30	0.68	0.66
0.5	7	54	25	34	0.68	0.61
0.5	8	51	23	37	0.69	0.58
0.5	9	50	22	38	0.69	0.57
0.5	10	47	20	41	0.7	0.53
0.5	11	43	16	45	0.73	0.49
0.5	12	40	15	48	0.73	0.45
0.5	13	40	13	48	0.75	0.45
0.5	14	38	10	50	0.79	0.43
0.5	15	37	9	51	0.8	0.42
0.5	16	33	8	55	0.8	0.38
0.5	17	31	7	57	0.82	0.35
0.5	18	29	6	59	0.83	0.33
0.5	19	27	6	61	0.82	0.31
0.5	20	26	6	62	0.81	0.3
0.6	1	86	77	2	0.53	0.98
0.6	2	84	60	4	0.58	0.95
0.6	3	79	44	9	0.64	0.9
0.6	4	73	35	15	0.68	0.83
0.6	5	65	30	23	0.68	0.74
0.6	6	58	23	30	0.72	0.66
0.6	7	54	21	34	0.72	0.61
0.6	8	51	17	37	0.75	0.58
0.6	9	50	16	38	0.76	0.57
0.6	10	47	15	41	0.76	0.53
0.6	11	43	12	45	0.78	0.49
0.6	12	40	12	48	0.77	0.45
0.6	13	40	8	48	0.83	0.45
0.6	14	38	5	50	0.88	0.43
0.6	15	37	4	51	0.9	0.42
0.6	16	33	3	55	0.92	0.38
0.6	17	31	2	57	0.94	0.35
0.6	18	29	2	59	0.94	0.33
0.6	19	27	2	61	0.93	0.31
0.6	20	26	2	62	0.93	0.3
0.7	1	86	59	2	0.59	0.98
0.7	2	84	43	4	0.66	0.95
0.7	3	79	31	9	0.72	0.9
0.7	4	73	25	15	0.74	0.83
0.7	5	65	22	23	0.75	0.74
0.7	6	58	15	30	0.79	0.66
0.7	7	54	13	34	0.81	0.61
0.7	8	51	10	37	0.84	0.58
0.7	9	50	9	38	0.85	0.57
0.7	10	47	9	41	0.84	0.53
0.7	11	43	6	45	0.88	0.49
0.7	12	40	5	48	0.89	0.45
0.7	13	40	3	48	0.93	0.45
0.7	14	38	2	50	0.95	0.43
0.7	15	37	2	51	0.95	0.42
0.7	16	33	2	55	0.94	0.38
0.7	17	31	2	57	0.94	0.35
0.7	18	29	2	59	0.94	0.33
0.7	19	27	2	61	0.93	0.31
0.7	20	26	2	62	0.93	0.3
0.8	1	86	37	2	0.7	0.98
0.8	2	84	30	4	0.74	0.95
0.8	3	79	22	9	0.78	0.9
0.8	4	73	19	15	0.79	0.83
0.8	5	65	17	23	0.79	0.74
0.8	6	58	13	30	0.82	0.66
0.8	7	54	9	34	0.86	0.61
0.8	8	51	8	37	0.86	0.58
0.8	9	50	8	38	0.86	0.57
0.8	10	47	8	41	0.85	0.53
0.8	11	43	4	45	0.91	0.49
0.8	12	40	3	48	0.93	0.45
0.8	13	40	2	48	0.95	0.45
0.8	14	38	2	50	0.95	0.43
0.8	15	37	2	51	0.95	0.42
0.8	16	33	2	55	0.94	0.38
0.8	17	31	2	57	0.94	0.35
0.8	18	29	2	59	0.94	0.33
0.8	19	27	2	61	0.93	0.31
0.8	20	26	2	62	0.93	0.3
0.9	1	86	19	2	0.82	0.98
0.9	2	84	17	4	0.83	0.95
0.9	3	79	16	9	0.83	0.9
0.9	4	73	13	15	0.85	0.83
0.9	5	65	11	23	0.86	0.74
0.9	6	58	5	30	0.92	0.66
0.9	7	54	5	34	0.92	0.61
0.9	8	51	4	37	0.93	0.58
0.9	9	50	4	38	0.93	0.57
0.9	10	47	3	41	0.94	0.53
0.9	11	43	2	45	0.96	0.49
0.9	12	40	2	48	0.95	0.45
0.9	13	40	2	48	0.95	0.45
0.9	14	38	2	50	0.95	0.43
0.9	15	37	2	51	0.95	0.42
0.9	16	33	2	55	0.94	0.38
0.9	17	31	2	57	0.94	0.35
0.9	18	29	2	59	0.94	0.33
0.9	19	27	2	61	0.93	0.31
0.9	20	26	2	62	0.93	0.3
